# An estrogen receptor signaling transcriptional program linked to immune evasion in human hormone receptor-positive breast cancer

**DOI:** 10.1101/2024.11.23.619172

**Authors:** Kenichi Shimada, Daniel E. Michaud, Yvonne Xiaoyong Cui, Kelly Zheng, Jonathan Goldberg, Zhenlin Ju, Stuart J. Schnitt, Ricardo Pastorello, Lukas D. Kania, John Hoffer, Jeremy L. Muhlich, Nhan Hyun, Robert Krueger, Alexander Gottlieb, Adam Nelson, Carlos W. Wanderley, Gabriella Antonellis, Sandra S. McAllister, Sara M. Tolaney, Adrienne G. Waks, Rinath Jeselsohn, Peter K. Sorger, Judith Agudo, Elizabeth A. Mittendorf, Jennifer L. Guerriero

## Abstract

T cells are generally sparse in hormone receptor-positive (HR+) breast cancer, potentially due to limited antigen presentation, but the driving mechanisms of low T cell abundance remains unclear. Therefore, we defined and investigated programs (‘gene modules’), related to estrogen receptor signaling (ERS) and immune signaling using bulk and single-cell transcriptome and multiplexed immunofluorescence of breast cancer tissues from multiple clinical sources and human cell lines. The ERS gene module, dominantly expressed in cancer cells, was negatively associated with immune-related gene modules TNFα/NF-κB signaling and type-I interferon (IFN-I) response, which were expressed in distinct stromal and immune cell types, but also, in part, expressed and preserved as a cancer cell-intrinsic mechanisms. Spatial analysis revealed that ERS strongly correlated with reduced T cell infiltration, potentially due to its association with suppression of TNFα/NF-κB-induced angiogenesis and IFN-I-induced HLA expression in macrophages. Preoperative endocrine therapy in ER+/HER2-breast cancer patients produced better responses in ERS-high patients, with TNFα/NF-κB expression associated with reduced ERS. Targeting these pathways may enhance T cell infiltration in HR+ breast cancer patients.

**Statement of Significance:** This study elucidates the immunosuppressive role of ER signaling in breast cancer, highlighting a complex interplay between cancer, stromal, and immune cells and reveals potential approaches to enhance immunogenicity in HR+ breast cancer. These findings offer crucial insights into immune evasion in breast cancer and identify strategies to enhance T cell abundance.
