## Supplementary Table S2 for "An estrogen receptor signaling transcriptional program linked to immune evasion in human hormone receptor-positive breast cancer"

### Sheet: ERS
geneid	symbol
403	ARL3
596	BCL2
771	CA12
1952	CELSR2
54898	ELOVL2
2099	ESR1
3169	FOXA1
2625	GATA3
2674	GFRA1
9687	GREB1
3480	IGF1R
55540	IL17RB
200845	KCTD6
26018	LRIG1
130574	LYPD6
4602	MYB
4886	NPY1R
5241	PGR
5570	PKIB
9135	RABEP1
85004	RERG
118980	SFXN2
23678	SGK3
6478	SIAH2
6584	SLC22A5
25800	SLC39A6
6781	STC1
79875	THSD4
7494	XBP1

### Sheet: CC
geneid	symbol
54443	ANLN
9824	ARHGAP11A
55723	ASF1B
79915	ATAD5
6790	AURKA
9212	AURKB
332	BIRC5
641	BLM
699	BUB1
890	CCNA2
9133	CCNB2
9134	CCNE2
8318	CDC45
990	CDC6
157313	CDCA2
113130	CDCA5
983	CDK1
1017	CDK2
2491	CENPI
91687	CENPL
55839	CENPN
79172	CENPO
55165	CEP55
8208	CHAF1B
1111	CHEK1
63967	CLSPN
9787	DLGAP5
1763	DNA2
79075	DSCC1
51514	DTL
1870	E2F2
144455	E2F7
79733	E2F8
157570	ESCO2
9700	ESPL1
9156	EXO1
81610	FAM83D
2177	FANCD2
55215	FANCI
26271	FBXO5
2237	FEN1
2305	FOXM1
51659	GINS2
64785	GINS3
3070	HELLS
3619	INCENP
128239	IQGAP3
3832	KIF11
9493	KIF23
11004	KIF2C
24137	KIF4A
3833	KIFC1
9735	KNTC1
3838	KPNA2
4001	LMNB1
84930	MASTL
55388	MCM10
4171	MCM2
4172	MCM3
4173	MCM4
4175	MCM6
84515	MCM8
9833	MELK
4288	MKI67
9918	NCAPD2
64151	NCAPG
54892	NCAPG2
57122	NUP107
55872	PBK
5347	PLK1
10733	PLK4
23649	POLA2
5427	POLE2
10721	POLQ
9055	PRC1
55771	PRR11
9232	PTTG1
29127	RACGAP1
25788	RAD54B
8438	RAD54L
79801	SHCBP1
6502	SKP2
10615	SPAG5
6491	STIL
3925	STMN1
10460	TACC3
6941	TCF19
8914	TIMELESS
7153	TOP2A
22974	TPX2
9319	TRIP13
10024	TROAP
8458	TTF2
7272	TTK
7298	TYMS
11065	UBE2C
29089	UBE2T
29128	UHRF1
11169	WDHD1
284403	WDR62
11130	ZWINT

### Sheet: TNFa_NFkB
geneid	symbol
136	ADORA2B
10000	AKT3
84159	ARID5B
10124	ARL4A
694	BTG1
715	C1R
716	C1S
80381	CD276
948	CD36
1026	CDKN1A
3075	CFH
6387	CXCL12
6374	CXCL5
1803	DPP4
1848	DUSP6
1958	EGR1
1959	EGR2
953	ENTPD1
355	FAS
2353	FOS
2534	FYN
3091	HIF1A
3131	HLF
3384	ICAM2
3552	IL1A
3553	IL1B
90865	IL33
3569	IL6
3725	JUN
3958	LGALS3
10135	NAMPT
4690	NCK1
8440	NCK2
4772	NFATC1
8013	NR4A3
4907	NT5E
5142	PDE4B
57162	PELI1
5214	PFKP
5292	PIM1
5321	PLA2G4A
5743	PTGS2
6004	RGS16
10484	SEC23A
6403	SELP
710	SERPING1
9021	SOCS3
8082	SSPN
7006;100124696	TEC
7130	TNFAIP6
8600	TNFSF11
10628	TXNIP
677	ZFP36L1

### Sheet: IFN-I
geneid	symbol
116071	BATF2
129607	CMPK2
3429	IFI27
10561	IFI44
10964	IFI44L
64135	IFIH1
3434	IFIT1
3433	IFIT2
3437	IFIT3
10410	IFITM3
10379	IRF9
3959	LGALS3BP
4061	LY6E
4599	MX1
4938	OAS1
4939	OAS2
8638	OASL
54625	PARP14
5359	PLSCR1
5696	PSMB8
5720	PSME1
5721	PSME2
91543	RSAD2
64108	RTP4
6398	SECTM1
6772	STAT1
6737	TRIM21
9246	UBE2L6
54739	XAF1

### Sheet: APM_TC
geneid	symbol
1636	ACE
100	ADA
567	B2M
55024	BANK1
151888	BTLA
84433	CARD11
834	CASP1
837	CASP4
6347	CCL2
6364	CCL20
6348	CCL3
1236	CCR7
914	CD2
919	CD247
29126	CD274
940	CD28
952	CD38
915	CD3D
916	CD3E
917	CD3G
920	CD4
958	CD40
959	CD40LG
962	CD48
921	CD5
969	CD69
924	CD7
972	CD74
941	CD80
942	CD86
925	CD8A
926	CD8B
50856	CLEC4A
64581	CLEC7A
1240	CMKLR1
1437	CSF2
3627	CXCL10
6373	CXCL11
4283	CXCL9
1535	CYBA
1536	CYBB
8320	EOMES
94240	EPSTI1
51752	ERAP1
64167	ERAP2
356	FASLG
2207	FCER1G
2209	FCGR1A
NA	FCGR1B
10875	FGL2
2357	FPR1
115361	GBP4
163351	GBP6
2841	GPR18
9402	GRAP2
3001	GZMA
3002	GZMB
2999	GZMH
3003	GZMK
3105	HLA-A
3107	HLA-C
3108	HLA-DMA
3109	HLA-DMB
3112	HLA-DOB
3113	HLA-DPA1
3115	HLA-DPB1
3117	HLA-DQA1
3119	HLA-DQB1
3122	HLA-DRA
3123	HLA-DRB1
3133	HLA-E
3134	HLA-F
3135	HLA-G
3136	HLA-H
3383	ICAM1
3385	ICAM3
29851	ICOS
10437	IFI30
3458	IFNG
3586	IL10
3587	IL10RA
3592	IL12A
3600	IL15
3601	IL15RA
10068	IL18BP
3559	IL2RA
3574	IL7
3659	IRF1
3662	IRF4
3663	IRF5
3394	IRF8
3669	ISG20
3682	ITGAE
3689	ITGB2
3695	ITGB7
3702	ITK
3811	KIR3DL1
115653	KIR3DL3
3821	KLRC1
3823	KLRC3
3824	KLRD1
3902	LAG3
51056	LAP3
27040	LAT
3932	LCK
3937	LCP2
256586	LYSMD2
196410	METTL7B
4600	MX2
4615	MYD88
653361	NCF1
4689	NCF4
84166	NLRC5
9111	NMI
9934	P2RY14
5293	PIK3CD
23533	PIK3R5
5551	PRF1
5588	PRKCQ
5699	PSMB10
5698	PSMB9
5788	PTPRC
57823	SLAMF7
8651	SOCS1
6648	SOD2
8869	ST3GAL5
7903	ST8SIA4
6775	STAT4
6890	TAP1
6891	TAP2
55080	TAPBPL
201633	TIGIT
7124	TNF
7128	TNFAIP3
7293	TNFRSF4
3604	TNFRSF9
8740	TNFSF14
7378	UPP1
10791	VAMP5
7409	VAV1
7412	VCAM1
6375	XCL1
7535	ZAP70
