## Supplementary Table S3 for "An estrogen receptor signaling transcriptional program linked to immune evasion in human hormone receptor-positive breast cancer"

Sample_ID	Species	Sex	Treatment	Race	Ethnicity	Age_at_Diagnosis	Site_of_Resection	Menopause_Status	ER+	PR+	HER2+	Tumor_Grade	Stage	Imaging_Assay_Type	Fixative_Type	Microscope	Objective
df1	Human	Female	Untreated	African American	Non-Spanish;non-Hispanic	45	Breast	Premenopausal	Yes	Yes	No	2	Stage IA	t-CyCIF	Formalin	Rarecyte CyteFinder HT II	20X
df2	Human	Female	Untreated	Caucasian	Non-Spanish;non-Hispanic	48	Breast	Premenopausal	Yes	Yes	No	2	Stage IIA	t-CyCIF	Formalin	Rarecyte CyteFinder HT II	20X
df3	Human	Female	Untreated	Caucasian	Non-Spanish;non-Hispanic	67	Breast	Postmenopausal	Yes	Yes	No	3	Stage IIA	t-CyCIF	Formalin	Rarecyte CyteFinder HT II	20X
df4	Human	Female	Untreated	Caucasian	Non-Spanish;non-Hispanic	50	Breast	Premenopausal	Yes	Yes	No	2	Stage IB	t-CyCIF	Formalin	Rarecyte CyteFinder HT II	20X
df5	Human	Female	Untreated	Caucasian	Non-Spanish;non-Hispanic	33	Breast	Premenopausal	Yes	Yes	No	3	Stage IB	t-CyCIF	Formalin	Rarecyte CyteFinder HT II	20X
df6	Human	Female	Untreated	Caucasian	Non-Spanish;non-Hispanic	82	Breast	Postmenopausal	Yes	Yes	No	2	Stage IA	t-CyCIF	Formalin	Rarecyte CyteFinder HT II	20X
df7	Human	Female	Untreated	Caucasian	Non-Spanish;non-Hispanic	32	Breast	Premenopausal	Yes	Yes	No	2	Stage IIA	t-CyCIF	Formalin	Rarecyte CyteFinder HT II	20X
df8	Human	Female	Untreated	Caucasian	Non-Spanish;non-Hispanic	46	Breast	Premenopausal	Yes	Yes	No	1	Stage IA	t-CyCIF	Formalin	Rarecyte CyteFinder HT II	20X
df9	Human	Female	Untreated	Caucasian	Non-Spanish;non-Hispanic	84	Breast	Postmenopausal	Yes	Yes	No	2	Stage IB	t-CyCIF	Formalin	Rarecyte CyteFinder HT II	20X
df10	Human	Female	Untreated	Asian or Pacific Islander	Non-Spanish;non-Hispanic	52	Breast	Premenopausal	Yes	Yes	No	3	Stage IB	t-CyCIF	Formalin	Rarecyte CyteFinder HT II	20X
df11	Human	Female	Untreated	Caucasian	Non-Spanish;non-Hispanic	75	Breast	Postmenopausal	Yes	Yes	No	2	Stage IA	t-CyCIF	Formalin	Rarecyte CyteFinder HT II	20X
df12	Human	Male	Untreated	Caucasian	Non-Spanish;non-Hispanic	59	Breast	Male	Yes	Yes	No	2	Stage IB	t-CyCIF	Formalin	Rarecyte CyteFinder HT II	20X
df13	Human	Female	Untreated	Caucasian	Non-Spanish;non-Hispanic	45	Breast	Premenopausal	Yes	Yes	Yes	1 to 2	Stage IB	t-CyCIF	Formalin	Rarecyte CyteFinder HT II	20X
df14	Human	Female	Untreated	Caucasian	Non-Spanish;non-Hispanic	36	Breast	Premenopausal	Yes	Yes	No	2	Stage IA	t-CyCIF	Formalin	Rarecyte CyteFinder HT II	20X
df15	Human	Female	Untreated	Caucasian	Non-Spanish;non-Hispanic	38	Breast	Premenopausal	Yes	Yes	No	1	Stage IIIA	t-CyCIF	Formalin	Rarecyte CyteFinder HT II	20X
df16	Human	Female	Untreated	Caucasian	Non-Spanish;non-Hispanic	57	Breast	Postmenopausal	Yes	Yes	No	1	Stage IA	t-CyCIF	Formalin	Rarecyte CyteFinder HT II	20X
df17	Human	Female	Untreated	Caucasian	Non-Spanish;non-Hispanic	56	Breast	Postmenopausal	Yes	Yes	No	3	Stage IIA	t-CyCIF	Formalin	Rarecyte CyteFinder HT II	20X
df18	Human	Female	Untreated	Caucasian	Non-Spanish;non-Hispanic	59	Breast	Postmenopausal	Yes	Yes	No	1	Stage IA	t-CyCIF	Formalin	Rarecyte CyteFinder HT II	20X
df19	Human	Female	Untreated	Caucasian	Non-Spanish;non-Hispanic	58	Breast	Postmenopausal	Yes	Yes	No	2	Stage IA	t-CyCIF	Formalin	Rarecyte CyteFinder HT II	20X
df20	Human	Female	Untreated	African American	Non-Spanish;non-Hispanic	26	Breast	Premenopausal	Yes	Yes	Yes	1	Stage IA	t-CyCIF	Formalin	Rarecyte CyteFinder HT II	20X
df21	Human	Female	Untreated	Caucasian	Non-Spanish;non-Hispanic	44	Breast	Premenopausal	Yes	Yes	No	2	Stage IA	t-CyCIF	Formalin	Rarecyte CyteFinder HT II	20X
df22	Human	Female	Untreated	Caucasian	Non-Spanish;non-Hispanic	35	Breast	Premenopausal	Yes	Yes	No	2	Stage IIIA	t-CyCIF	Formalin	Rarecyte CyteFinder HT II	20X
df23	Human	Female	Untreated	Caucasian	Non-Spanish;non-Hispanic	51	Breast	Premenopausal	Yes	Yes	No	1	Stage IB	t-CyCIF	Formalin	Rarecyte CyteFinder HT II	20X
df24	Human	Female	Untreated	Caucasian	Non-Spanish;non-Hispanic	43	Breast	Premenopausal	Yes	Yes	No	1	Unknown	t-CyCIF	Formalin	Rarecyte CyteFinder HT II	20X
df25	Human	Female	Untreated	Unknown	Unknown	59	Breast	Postmenopausal	Yes	Yes	Yes	2	Stage IA	t-CyCIF	Formalin	Rarecyte CyteFinder HT II	20X
df27	Human	Female	Untreated	Caucasian	Non-Spanish;non-Hispanic	44	Breast	Premenopausal	Yes	No	No	3	Stage IB	t-CyCIF	Formalin	Rarecyte CyteFinder HT II	20X
df28	Human	Female	Untreated	Caucasian	Spanish/Hispanic	56	Breast	Postmenopausal	Yes	Yes	No	3	Stage IIA	t-CyCIF	Formalin	Rarecyte CyteFinder HT II	20X
df29	Human	Female	Untreated	African American	Non-Spanish;non-Hispanic	45	Breast	Premenopausal	Yes	Yes	No	1	Stage IB	t-CyCIF	Formalin	Rarecyte CyteFinder HT II	20X
